# Chloroplast ABC peptide transporters TAP1, NAP8, and ATH12 are essential for heat-induced peptide export and play a key role in thermotolerance in *Arabidopsis thaliana*

**DOI:** 10.64898/2026.03.05.709749

**Authors:** Nicolaj Jeran, Guido Domingo, Luca Tadini, Elena Costantini, Cecilia Lasorella, Stefania Fortunato, Milena Runge, Chiara Bertaso, Federico Vita, Maria Concetta De Pinto, Candida Vannini, Paolo Pesaresi

## Abstract

ATP-binding cassette (ABC) transporters mediate substrate translocation across membranes by using energy from ATP hydrolysis. While ABC peptide exporters have been characterized in the mitochondria of metazoans and yeast, corresponding chloroplast peptide transport systems in plants remain uncharacterized. Using *in silico* and experimental approaches, we identify three previously uncharacterized *Arabidopsis thaliana* ABCB half-transporters - TAP1, NAP8, and ATH12 - that localize to the chloroplast inner envelope and form homodimers. These proteins are phylogenetically related to known peptide exporters, and functional complementation in *Saccharomyces cerevisiae* demonstrates that each plant transporter can rescue the heat sensitivity of a *Δmdl1* mutant, indicating conserved peptide export activity. In chloroplast peptide efflux assays, peptide export upon heat stress was strongly reduced only in the *tap1 nap8 ath12* triple mutant, but not in single or double mutants, indicating functional redundancy. Furthermore, mass spectrometry of chloroplast supernatants revealed an abundance of thylakoid-derived hydrophilic peptides in the wild type, predicted to have antioxidant activity. Under heat stress, the triple mutant displayed increased sensitivity, characterized by reduced biomass, chlorophyll and carotenoid content, and compromised photosynthetic efficiency. Comprehensive analyses revealed altered redox homeostasis in the triple mutant, including modified antioxidant dynamics, differential antioxidant enzyme activities, and distinct gene expression profiles compared with the wild type. Our findings demonstrate that TAP1, NAP8, and ATH12 constitute a chloroplast peptide export system required for efficient peptide release under heat stress, with a role in *Arabidopsis* thermotolerance. These results provide new insights into organellar peptide transport and its integration with stress mitigation mechanisms in plants.
