## Supplemental table 1 for "Chloroplast ABC peptide transporters TAP1, NAP8, and ATH12 are essential for heat-induced peptide export and play a key role in thermotolerance in *Arabidopsis thaliana*"

### Sheet: CeHAF1_SwissProt
ID Araport	Gene name	E value	Score	Coverage	Identity %	Positives %	Alignment length	Total length	Location SUBAcon
AT5G39040	ABCB27	2.28e-83	275	0.85	33.22	56.9	587	644	vacuole
AT1G70610	ABCB26	6.56e-78	262	0.84	32.186	54.91	581	700	plastid
AT1G27940	ABCB13	4.27e-68	241	0.72	31.781	53.64	494	1245	plasma membrane
AT5G46540	ABCB7	5.61e-68	241	0.73	31.809	51.49	503	1248	plasma membrane
AT4G01820	ABCB3	1.26e-66	237	0.88	29.392	50.74	609	1229	plasma membrane
AT1G10680	ABCB10	3.14e-66	236	0.74	30.754	54.79	491	1230	plasma membrane
AT4G01830	ABCB5	2.8e-66	236	0.86	30.795	50.66	604	1227	plasma membrane
AT1G28010	ABCB14	1.37e-65	234	0.71	31.781	52.83	494	1247	plasma membrane
AT1G02520	ABCB11	9.33e-65	231	0.75	30.6	54.6	500	1278	plasma membrane
AT3G62150	ABCB21	2.09e-64	231	0.83	31.919	51.78	589	1236	plasma membrane
AT4G18050	ABCB9	1.99e-64	231	0.72	31.014	51.09	503	1296	plasma membrane
AT2G47000	ABCB4	7.78e-64	229	0.72	29.719	54.42	498	1286	plasma membrane
AT2G36910	ABCB1	1.88e-63	228	0.84	30.584	51.2	582	1252	plasma membrane
AT3G28390	ABCB18	1.33e-63	228	0.71	32.265	55.11	499	1225	plasma membrane
AT3G28860	ABCB19	1.01e-63	228	0.71	31.111	53.54	495	1286	plasma membrane
AT1G02530	ABCB12	9.66e-63	226	0.85	27.74	51.2	584	1273	plasma membrane
AT3G28345	ABCB15	3.82e-62	224	0.71	31.59	55.13	497	1240	plasma membrane
AT3G28380	ABCB17	2.1e-62	224	0.71	32.465	54.31	499	1240	plasma membrane
AT3G28360	ABCB16	2.21e-60	218	0.71	32.265	54.31	499	1228	plasma membrane
AT3G28415	ABCB22	5.62e-60	217	0.71	32.258	52.42	496	1229	plasma membrane
AT4G25960	ABCB2	1.3e-59	216	0.75	30.444	54.44	496	1273	plasma membrane
AT4G25450	ABCB28	1.28e-52	192	0.71	30.54	48.6	537	714	plastid
AT3G30875	ABCB8	6.38e-50	187	0.75	29.532	49.08	491	1241	NA
AT4G28620	ABCB24	1.56e-49	183	0.55	32.3	52.2	387	680	mitochondrion
AT5G58270	ABCB25	1.03e-48	181	0.54	33.244	53.08	373	728	mitochondrion
AT4G28630	ABCB23	1.49e-48	180	0.54	32.552	51.82	384	678	mitochondrion
AT3G55320	ABCB20	3e-47	179	0.72	29.376	53.12	497	1408	plasma membrane
AT2G39480	ABCB6	1.19e-44	171	0.72	27.879	53.13	495	1407	plasma membrane
AT5G03910	ABCB29	7.37e-43	163	0.69	29.218	49.59	486	634	plastid
AT3G59140	ABCC10	5.65e-31	129	0.72	24.618	46.56	524	1453	vacuole
AT1G04120	ABCC5	1.26e-29	125	0.73	31.102	55.12	254	1514	vacuole
AT1G67940	ABCI17	2.79e-28	113	0.3	35.437	56.31	206	263	vacuole
AT1G30410	ABCC12	6.6e-25	110	0.4	31.618	52.57	272	1495	vacuole
AT1G30420	ABCC11	2.58e-24	108	0.36	33.068	54.18	251	1623	vacuole
AT2G34660	ABCC2	1.42e-24	108	0.53	26.829	47.7	369	1495	vacuole
AT1G30400	ABCC1	9.67e-24	106	0.53	30.464	52.65	302	1622	vacuole
AT3G13090	ABCC6	1.42e-23	105	0.32	26.906	56.95	223	1466	vacuole
AT3G13100	ABCC7	3.78e-23	104	0.36	29.187	56.94	209	1493	vacuole
AT3G13080	ABCC3	1.08e-22	103	0.61	28.767	56.16	219	1514	vacuole
AT3G21250	ABCC8	6.4e-22	100	0.29	28.571	53.69	203	1464	vacuole
AT3G62700	ABCC14	2.51e-21	98.6	0.34	29.224	56.62	219	1539	vacuole
AT1G65410	TGD3	5.87e-21	94	0.33	30.709	51.18	254	345	plastid
AT2G47800	ABCC4	9.23e-20	93.6	0.34	29.353	58.21	201	1516	plasma membrane
AT2G07680	ABCC13	2.39e-18	89	0.51	24.65	43.7	357	1410	vacuole
AT4G33460	ABCI10	1.37e-16	79.7	0.36	27.413	48.26	259	271	plastid
AT3G55090	ABCG16	5.37e-15	77.8	0.34	26.05	53.36	238	736	plasma membrane
AT2G13610	ABCG5	7.47e-15	77.4	0.31	27.523	50	218	649	plasma membrane
AT1G53270	ABCG10	3.02e-13	72	0.31	24.771	50.92	218	590	plasma membrane
AT2G37360	ABCG2	3.85e-13	72	0.31	27.397	55.25	219	755	plasma membrane
AT3G53510	ABCG20	8.6e-13	70.9	0.29	26.667	55.71	210	725	plasma membrane
AT3G55130	ABCG19	7.94e-13	70.9	0.3	26.066	56.87	211	739	plasma membrane
AT4G25750	ABCG4	1.64e-12	69.7	0.3	24.771	49.08	218	324	plasma membrane
AT5G61740	ABCA10	2.55e-12	69.3	0.25	28.804	48.91	184	577	plasma membrane
AT1G71330	NAP5	1.58e-12	68.2	0.14	37.624	59.41	101	909	cytosol
AT1G51500	ABCG12	7.47e-12	67.8	0.28	27.861	50.75	201	687	plasma membrane
AT5G06530	ABCG22	7.54e-12	67.8	0.37	26.103	50	272	751	plasma membrane
AT3G21090	ABCG15	1.63e-11	66.6	0.28	29.353	51.24	201	691	plasma membrane
AT3G55100	ABCG17	2.16e-11	66.2	0.3	25.822	52.11	213	662	plasma membrane
AT5G52860	ABCG8	2.76e-11	65.9	0.31	23.423	45.05	222	589	plasma membrane
AT1G51460	ABCG13	4.01e-11	65.5	0.26	32.258	51.61	186	678	plasma membrane
AT3G13220	ABCG26	4.04e-11	65.5	0.32	26.957	48.7	230	685	plasma membrane
AT1G71960	ABCG25	5.48e-11	64.7	0.34	28.099	49.17	242	662	plasma membrane
AT3G52310	ABCG27	1.07e-10	63.9	0.4	24.373	49.82	279	737	plasma membrane
AT3G54540	ABCF4	3.67e-10	62.4	0.34	26.07	43.19	257	723	nucleus
AT1G17840	ABCG11	4.37e-10	62	0.27	28.205	50.77	195	706	plasma membrane
AT1G54350	ABCC2	4.27e-10	62	0.31	24.506	41.5	253	703	plastid
AT5G19410	ABCG23	5.11e-10	61.6	0.35	24.701	45.82	251	624	plasma membrane
AT4G39850	ABCD1	1.54e-09	60.5	0.44	24.793	46.69	242	1337	peroxisome
AT1G53390	ABCG24	2.29e-09	60.1	0.29	23.923	49.76	209	1109	vacuole
AT1G31770	ABCG14	3.36e-09	58.9	0.34	25	45.45	264	648	plasma membrane
AT2G01320	ABCG7	3.98e-09	58.9	0.29	24.658	48.86	219	725	plastid
AT2G37010	WBC30	8.05e-09	58.2	0.32	23.707	50.43	232	1082	extracellular
AT2G41700	ABCA1	7.26e-08	55.1	0.26	26.178	45.55	191	1882	vacuole
AT3G25620	ABCG21	3.26e-07	52.8	0.29	24.638	51.69	207	692	plasma membrane
AT5G64840	ABCF5	3.22e-07	52.8	0.32	24.215	43.05	223	672	plastid
AT2G26910	ABCG32	1.74e-06	50.4	0.32	22.745	43.53	255	1420	plasma membrane
AT4G27420	ABCG9	1.81e-06	50.4	0.27	22.488	46.89	209	638	plasma membrane
AT5G09930	ABCF2	6.37e-06	48.5	0.28	24.272	41.75	206	678	plastid
AT3G30842	ABCG38	1.44e-05	47.8	0.34	20.513	42.12	273	282	plasma membrane
AT5G44110	ABCI21	7.56e-06	47.4	0.35	20.312	41.41	256	1418	cytosol
AT5G60790	ABCF1	1.49e-05	47.4	0.38	23.009	38.5	226	595	cytosol
AT5G60740	ABCG28	4.07e-05	46.2	0.24	22.989	48.85	174	290	plasma membrane
AT1G03905	ABCI19	2.84e-05	45.8	0.32	22.269	41.18	238	1109	cytosol
AT5G14100	ABCI11	4.27e-05	45.1	0.25	24.59	45.9	183	278	plastid
AT1G64550	ABCF3	0.001	41.2	0.23	37.288	59.32	59	715	cytosol
AT5G02270	ABCI20	0.034	36.2	0.11	25.926	49.38	81	181	cytosol
AT4G30300	ABCE3	0.022	35.8	0.06	39.535	65.12	43	328	cytosol

### Sheet: ScMDL_SwissProt
ID Araport	Gene name	E value	Score	Coverage	Identity %	Positives %	Alignment length	Total length	Location SUBAcon
AT5G39040	ABCB27	1.79e-101	323	0.71	38.554	57.83	498	644	vacuole
AT1G10680	ABCB10	9.69e-81	278	0.71	35.141	56.22	498	1227	plasma membrane
AT1G27940	ABCB13	3.62e-80	276	0.71	37.782	57.7	487	1245	plasma membrane
AT3G28860	ABCB19	5.25e-80	276	0.75	35.728	53.01	515	1252	plasma membrane
AT3G62150	ABCB21	4.37e-79	274	0.75	35.46	53.85	533	1296	plasma membrane
AT1G70610	ABCB26	1.39e-81	272	0.71	34.87	55.51	499	700	plastid
AT4G01830	ABCB5	1.21e-78	272	0.74	35.294	53.7	527	1230	plasma membrane
AT1G02520	ABCB11	3.88e-77	268	0.73	33.719	53.18	519	1278	plasma membrane
AT1G28010	ABCB14	2.35e-76	266	0.72	37.5	55.94	488	1247	plasma membrane
AT4G25960	ABCB2	7.05e-76	265	0.72	34.8	55.6	500	1273	plasma membrane
AT2G47000	ABCB4	3.93e-75	262	0.75	33.84	53.8	526	1286	plasma membrane
AT2G36910	ABCB1	1.43e-74	261	0.77	34.432	53.66	546	1286	plasma membrane
AT1G02530	ABCB12	3.32e-74	259	0.73	32.948	53.18	519	1273	plasma membrane
AT3G28345	ABCB15	1.12e-73	258	0.71	34.98	54.74	506	1240	plasma membrane
AT3G28390	ABCB18	2.94e-73	257	0.73	34.118	55.1	510	1225	plasma membrane
AT5G46540	ABCB7	3.17e-73	257	0.72	34.851	53.47	505	1248	plasma membrane
AT3G28380	ABCB17	9.15e-73	255	0.74	33.585	54.15	530	1240	plasma membrane
AT4G01820	ABCB3	1.4e-71	252	0.73	33.929	53.57	504	1229	plasma membrane
AT3G28360	ABCB16	9.51e-71	249	0.71	33.723	53.61	513	1228	plasma membrane
AT3G28415	ABCB22	1.26e-70	249	0.72	35.992	54.4	489	1229	plasma membrane
AT3G30875	ABCB8	1.28e-68	243	0.73	33.333	51.22	492	1241	NA
AT4G18050	ABCB9	7.64e-65	232	0.71	33.73	51.19	504	1236	plasma membrane
AT3G55320	ABCB20	3.47e-54	201	0.72	29.762	50.79	504	1408	plasma membrane
AT2G39480	ABCB6	2.57e-53	198	0.74	28.599	49.9	521	1407	plasma membrane
AT5G03910	ABCB29	6.74e-50	184	0.72	31.528	49.71	517	634	plastid
AT5G58270	ABCB25	1.13e-49	184	0.51	34.54	54.04	359	728	mitochondrion
AT4G28620	ABCB24	2.36e-49	183	0.51	34.626	53.46	361	680	mitochondrion
AT4G25450	ABCB28	3.37e-47	177	0.33	40.693	61.9	231	714	plastid
AT4G28630	ABCB23	7.21e-47	176	0.52	33.69	51.34	374	678	mitochondrion
AT2G07680	ABCC13	1.22e-27	119	0.76	25.045	43.19	551	1410	vacuole
AT1G30410	ABCC12	6.79e-26	113	0.73	25.239	43.4	523	1495	vacuole
AT1G30400	ABCC1	1.94e-25	112	0.66	26.681	46.43	476	1622	vacuole
AT1G30420	ABCC11	2.23e-25	111	0.71	25.099	43.48	506	1495	vacuole
AT1G67940	ABCI17	2.22e-27	110	0.29	34.286	52.38	210	263	vacuole
AT3G59140	ABCC10	2.6e-24	108	0.37	29.434	49.06	265	1453	vacuole
AT2G34660	ABCC2	3.86e-21	98.2	0.34	28.571	49.16	238	1623	vacuole
AT3G60970	ABCC15	7.62e-19	90.5	0.64	23.579	43.58	475	1053	plasma membrane
AT1G31770	ABCG14	8.67e-17	83.6	0.34	26.866	46.27	268	648	plasma membrane
AT4G39850	ABCD1	4.5e-16	81.6	0.69	24.203	39.77	533	1337	peroxisome
AT2G37010	WBC30	1.05e-15	80.5	0.32	28.75	49.58	240	1082	extracellular
AT5G06530	ABCG22	1.76e-15	79.3	0.35	27.341	49.81	267	751	plasma membrane
AT3G25620	ABCG21	8.36e-15	77	0.27	26.699	51.94	206	672	plasma membrane
AT3G60160	ABCC9	1.96e-14	76.6	0.61	23.448	44.14	435	1506	plasma membrane
AT3G52310	ABCG27	1.62e-14	76.3	0.32	27.419	48.39	248	737	plasma membrane
AT1G53390	ABCG24	2.76e-14	75.9	0.32	27.848	51.48	237	1109	vacuole
AT2G13610	ABCG5	6.2e-14	74.3	0.36	28.517	47.91	263	649	plasma membrane
AT5G64840	ABCF5	3.51e-13	72	0.32	28.384	47.6	229	692	plastid
AT4G27420	ABCG9	1.89e-12	69.7	0.26	30.102	53.57	196	638	plasma membrane
AT1G54350	ABCC2	3.1e-12	68.9	0.3	25	44.35	248	706	plastid
AT4G25750	ABCG4	2.75e-12	68.9	0.24	30.556	49.44	180	577	plasma membrane
AT1G71960	ABCG25	9.77e-12	67.4	0.29	28.251	48.43	223	662	plasma membrane
AT3G13220	ABCG26	8.78e-12	67.4	0.29	28.311	48.4	219	685	plasma membrane
AT3G21090	ABCG15	9.54e-12	67.4	0.27	30.097	50.49	206	691	plasma membrane
AT1G64550	ABCF3	2.34e-11	66.2	0.26	31.551	48.13	187	715	cytosol
AT3G55090	ABCG16	2.45e-11	66.2	0.28	29.439	47.66	214	736	plasma membrane
AT2G37360	ABCG2	2.82e-11	65.9	0.28	30.476	50	210	755	plasma membrane
AT5G09930	ABCF2	2.96e-11	65.9	0.31	24.779	49.12	226	678	plastid
AT2G01320	ABCG7	4.78e-11	65.1	0.29	28.182	50	220	725	plastid
AT3G55100	ABCG17	4.38e-11	65.1	0.28	30	48.57	210	662	plasma membrane
AT1G65410	TGD3	4.7e-11	63.9	0.32	25.296	44.66	253	345	plastid
AT3G53510	ABCG20	3.09e-10	62.8	0.25	28.947	47.89	190	739	plasma membrane
AT3G54540	ABCF4	5.17e-10	62	0.27	29.949	46.7	197	723	nucleus
AT5G60740	ABCG28	6.34e-10	61.6	0.33	24.903	50.97	257	1109	plasma membrane
AT5G19410	ABCG23	7.97e-10	61.2	0.32	26.21	50.81	248	624	plasma membrane
AT3G55130	ABCG19	1.16e-09	60.8	0.34	26.038	45.66	265	725	plasma membrane
AT5G61690	ABCA11	1.13e-09	60.8	0.27	26.768	44.95	198	953	plasma membrane
AT1G51500	ABCG12	3.11e-09	59.3	0.32	29.167	45.42	240	687	plasma membrane
AT1G17840	ABCG11	4.04e-09	58.9	0.27	29.808	45.67	208	703	plasma membrane
AT4G33460	ABCI10	7.29e-09	56.6	0.31	26.638	46.72	229	271	plastid
AT5G61730	ABCA9	6.28e-08	55.1	0.27	25.743	42.57	202	950	plasma membrane
AT1G51460	ABCG13	9.7e-08	54.3	0.25	30.208	48.44	192	678	plasma membrane
AT3G47730	ABCA2	1.97e-07	53.5	0.27	22.727	45.45	198	983	plasma membrane
AT2G41700	ABCA1	1.91e-05	47.4	0.27	25.258	43.3	194	1882	vacuole
AT5G14100	ABCI11	0.000191	43.1	0.26	28.571	44.9	196	278	plastid
AT2G29940	ABCG31	0.000602	42.4	0.1	33.766	53.25	77	1426	plasma membrane
AT5G60790	ABCF1	0.000682	42	0.06	42.222	62.22	45	595	cytosol
AT4G30300	ABCE3	0.002	38.9	0.24	22.162	42.7	185	181	cytosol
AT1G59870	ABCG36	0.016	37.7	0.25	26.027	40.18	219	1469	plasma membrane
AT5G02270	ABCI20	0.011	37.7	0.27	22.275	40.76	211	328	cytosol
AT3G30842	ABCG38	0.021	37.4	0.31	25	41.29	264	1418	plasma membrane
