## Supplemental table 6 for "Chloroplast ABC peptide transporters TAP1, NAP8, and ATH12 are essential for heat-induced peptide export and play a key role in thermotolerance in *Arabidopsis thaliana*"

### Sheet: Comparison
Dataset	Average Normalized Hydrophobic Moment	Average Normalized Hydrophobicity	% of cationic peptides	% of ationic peptides	% of neutral peptides	Average Isoelectric Point	Average Penetration Depth	Average Tilt Angle	Average Disordered Conformation Propensity	Average Linear Moment	Average Propensity to in vitro Aggregation	Average Angle Subtended by the Hydrophobic Residues	Average Amphiphilicity Index	Average Propensity to PPII coil	% of antimicrobial peptides	% of antioxidant peptides
Own dataset	0.575441	-0.338524	29.0883	22.7207	48.191	6.21815	24.8726	89.0043	0.039508	0.360955	4.20912	71.7366	0.858944	1.01307	6.80174	95.2243
Augustin et al. 2005	0.635111	-0.629407	14.8148	19.2593	65.9259	5.10281	22.0926	101.537	0.230778	0.397593	10.1748	89.6296	0.576111	1.02404	5.01792	96.0573
Peptide from EX1	Normalized Hydrophobic Moment
DRLLSVLKSQLNRAIKREDYEDAARLK	0.65
