## Supplemental table 8 for "Chloroplast ABC peptide transporters TAP1, NAP8, and ATH12 are essential for heat-induced peptide export and play a key role in thermotolerance in *Arabidopsis thaliana*"

### Sheet: Foglio1
Sequences employed for genotyping, qRT-PCR and cloning procedures
Target	Forward (5'to 3')	Reverse (5' to 3')	Annotations
TAP1	TTCAGTGGCATACGAGGATGC	CAGCATATCACCAATGTGCAC	wt locus
tap1-1	GCGTGGACCGCTTGCTGCAACTC	CAGCATATCACCAATGTGCAC	mutant locus
NAP8	AAGGGTTTTGATCCAGAAGG	CCTGACTACCGAAGATAGAC	wt locus
nap8-1	GCGTGGACCGCTTGCTGCAACTC	CCTGACTACCGAAGATAGAC	mutant locus
ATH12	TCAAAAAGGCATAACTAGGG	TACAGAGATCTCACGACAGG	wt locus
ath12-1	TCAAAAAGGCATAACTAGGG	GCGTGGACCGCTTGCTGCAACTC	mutant locus
TAP1	TGCAGAGAGCGAACACAATG	CGCGTATAAGCCATCTTTGC	qRT-PCR
NAP8	GCCACAAGTGCGCTGG	ATGATCCCTTTTGCGCTACC	qRT-PCR
ATH12	TGAAGCAACATCAGCATTGG	CCAGCTGATGTCAGTGAGTC	qRT-PCR
NAP8 T-DNA	CAACTAGAACTGACACAGCTAGC	CCAGTACATTAAAAACGTCCGC	qRT-PCR
CLPB3	TGAATGCTGCAAGGTCAATC	ACACGTGCCAGCTGTAAC	qRT-PCR
APX1	CCCGAGAGTCATGGCTGTTT	CCCGAGAGTCATGGCTGTTT	qRT-PCR
APX2	ATGTGTTTGGTCGGATGGGA	ATGTGTTTGGTCGGATGGGA	qRT-PCR
tAPX	TCTTGGAAGCGTCGCATCTT	TCTTGGAAGCGTCGCATCTT	qRT-PCR
FSD1	TCGGCTCTTTCCCATTGCTT	TCGGCTCTTTCCCATTGCTT	qRT-PCR
CAT2	CTGACATGGTCCACGCTCTT	CTGACATGGTCCACGCTCTT	qRT-PCR
CuZnSD1	CTGCCACCTTCACAATCACTGA	CTGCCACCTTCACAATCACTGA	qRT-PCR
FSD2	GACAAAGGTGGCTGTTTCCG	GACAAAGGTGGCTGTTTCCG	qRT-PCR
FSD3	ACCCAACATCCCAATCGCT	ACCCAACATCCCAATCGCT	qRT-PCR
CuZnSD2	ACAACATGACACACGGAGCT	ACAACATGACACACGGAGCT	qRT-PCR
UBQ10	GGCCTTGTATAATCCCTGATGAATAAG	GGCCTTGTATAATCCCTGATGAATAAG	qRT-PCR
ACT8	GCTTTCCTTTGTCGCTGTCG	TCGTGATCACTTGTCCGTCG	qRT-PCR
PP2AA3	GACAAGGTTCACTCAATCCG	TCGGATCCCATTACTGGAGC	qRT-PCR
TAP1	*ATGGCTCAGCAAGTACTCGG	**ATAAGACGGCATCGTTTTGTCTC	cloning for -GFP/-RFP constructs
NAP8	*ATGGCGTCTGCAACGACTC	**ACTCAAAGGCTAGTCTCTGAGTG	cloning for -GFP/-RFP constructs
ATH12	*ATGTCATTTCTCCTCCTAACACCG	**AAATCACGAGTCCAGCTGATG	cloning for -GFP/-RFP constructs
TIC20	*ATGGCGTCTCTGTGCCTTTC	**AGAGTTGTCTACCGGCGGC	cloning for -GFP/-RFP constructs
TAP1 no cTP + ATG	*ATGTGCTCGACGGTGAATGG	**ATAAGACGGCATCGTTTTGTCTC	cloning for split-ub assay
NAP8 no cTP + ATG	*ATGGCTTCAGTCCTTAGACCCTAC	**ACTCAAAGGCTAGTCTCTGAGTG	cloning for split-ub assay
ATH12 no cTP + ATG	*ATGGCCAATACAACAGTCAATTCAC	**AAATCACGAGTCCAGCTGATG	cloning for split-ub assay
attB1 site	GGGGACAAGTTTGTACAAAAAAGCAGGCT*
attB2 site	GGGGACCACTTTGTACAAGAAAGCTGGGT**
Sequences employed for homologous recombination in yeast
Target	Forward (5'to 3')	Reverse (5' to 3')	Annotations
MDL1 mTP	GTTGTTGCGAAGTCAATTCGCATCAGCAAGTGCACTATAT	-	Upstream recombination site to replace MDL1 with TAP1, NAP8 or ATH12 in frame with native MDL1 mTP
downstream MDL1	ACTGTGGCATAGAAAAGTGATTCCATACTGCGGCAACTTC	-	Downstream recombination site to replace MDL1 with TAP1, NAP8 or ATH12
KANMX (pFA6a vector)	CATTGAAATTTTACTAAGTTAAAGAAGAGGAAGGGCTCCAGACATGGAGGCCCAGAATAC	ACTGTGGCATAGAAAAGTGATTCCATACTGCGGCAACTTCCAGTATAGCGACCAGCATTCAC	generation of KANMX recombination cassette for generation of mdl1 null mutant
